# Pleiotropic mutation in a tendril TCP gene underlies the yield-enhancing *multiple-flowering* trait in summer squash (*Cucurbita pepo*)

**DOI:** 10.64898/2025.12.25.696487

**Authors:** Galil Tzuri, Adi Faigenboim-Doron, Harry S. Paris, Amit Gur

## Abstract

Crop yield is a focal point in plant breeding. Regulation of lateral budding through apical dominance was a central target of crop domestication, directly affecting crop production. The young fruits of *Cucurbita pepo*, summer squash, are produced on plants characterized by apical dominance and differentiation of a single flower bud per leaf axil. A single recessive mutation, *mf*, results in differentiation of more than one flower per leaf axil, thereby directly increasing production because of the continual day-to-day harvest of the summer-squash crop. Positional cloning of the *Cucurbita pepo mf* (*Cpmf*) gene denoted a frame-shift mutation in a TCP transcription factor, *Cp4.1LG13g07780*, as causative for the increase in axillary flowering. *Cpmf* is an ortholog of a tendril-development TCP gene in other cucurbits and, likewise, the recessive allele of *Cpmf* is associated with distorted tendril development. Gene function is context-dependent, and we propose that multiple-flowering is a unique pleiotropic attribute of mutation in a tendril-development gene of *C. pepo*. Characterization of a *C. pepo* collection confirmed a significant association of the *Cpmf* mutation with multiple-flowering, and showed that the mutant allele is absent in ancestral *C. pepo* and one of its two cultivated subspecies. The beneficial mutation occurred and was selected after the domestication of the other subspecies, during its cultivation for young fruit production. We demonstrate the discovery of a causative yield-increasing sequence variant and its practical utilization in breeding. Our findings provide a molecular target for creation of high-yielding, multiple-flowering summer-squash cultivars through marker-assisted breeding or precise genome editing.

**SIGNIFICANCE STATEMENT:** Summer squash is characterized by apical dominance and a single flower bud per leaf axil. A multiple-flowering trait, conferred by a single recessive gene, *mf*, significantly increases fruit yield by producing more flowers per leaf axil. We show that a mutation in a tendril-development TCP gene is causative for enhanced axillary flowering, and that the beneficial mutation occurred during the cultivation of summer squash. We demonstrate the successful implementation of *mf* for development of high-yielding squash cultivars.
