## Supplemental Table S10 for "Pleiotropic mutation in a tendril TCP gene underlies the yield-enhancing *multiple-flowering* trait in summer squash (*Cucurbita pepo*)"

### Sheet: Sup._Table_S10
Supplementary Table S10: Association analysis results of 18 polymorphic sites within Cpmf gene against Avg. number of flowers per leaf axil across 50 diverse C. pepo accessions (Core50 panel).
Variant#	Genomic Position	Variant Type	Effect on protein	X	Count	PValue	LogWorth	FDR PValue	FDR LogWorth	Effect Size	RSquare	Y
1	8363856	SNP [A/G]	(AA) His-Arg	1 - (AA) His-Arg	50	4.18981e-06	5.37781	1.07738e-05	4.96763	1.59339	0.359568	Avg. Number of flowers per leaf axil
2	8363869	SNP [T/A]	NO	2 - no	50	0.000204611	3.68907	0.000409222	3.38804	1.33361	0.251878
3	8364032	Insertion (AAG)	Additional 1-4 Lys	3 - additional 1-4 Lys	50	2.20772e-05	4.65606	4.96737e-05	4.30387	1.82812	0.473311
4	8364098	SNP [C/T]	(AA) Ser - Pro	4 -(AA) Ser - Pro	49	0.000271785	3.56578	0.000444738	3.3519	1.33315	0.247967
5	8364142	SNP [A/G]	NO	5 - no	49	0.000271785	3.56578	0.000444738	3.3519	1.33315	0.247967
6	8364337	SNP [C/T]	NO	6 - no	49	0.470115	0.327796	0.470115	0.327796	0.282773	0.011156
7	8364433	SNP [T/A]	NO	7 - no	49	1.91116e-08	7.7187	1.72005e-07	6.76446	1.8793	0.492749
8	8364497	Insertion (CCGCCA)	Additional 2/4 Proline	8 - additional 2/4 Proline	49	1.59336e-07	6.79769	5.73611e-07	6.24138	1.88102	0.493653
9	8364514	SNP [T/A]	NO	9 - no	50	2.65784e-06	5.57547	7.97352e-06	5.09835	1.619	0.37122
10	8364572	Insertion (C)	Frame shift	10 - frame shift	49	3.49748e-11	10.4562	6.29547e-10	9.20097	2.09173	0.61044
11	8364681	SNP [A/C]	(AA) ASN-THR	11 - (AA) ASN-THR	50	0.373079	0.428199	0.395025	0.403376	0.34198	0.016563
12	8364790	Deletion (TT)	NO	12 - deletion (TT) - no	49	0.000854702	3.06819	0.00118343	2.92686	1.23448	0.212619
13	8364796	SNP [A/T]	NO	13 - no	50	0.193807	0.712631	0.24918	0.603487	0.496549	0.0349188
14	8364799	SNP [T/A]	NO	14 - no	50	8.50436e-08	7.07036	3.82696e-07	6.41715	1.8786	0.499812
15	8364805	SNP [T/A]	NO	15 - no	50	8.50436e-08	7.07036	3.82696e-07	6.41715	1.8786	0.499812
16	8364815	Deletion (15 bp)	NO	16 - deletion (15 bp) - no	49	0.359345	0.444489	0.395025	0.403376	0.358236	0.0179049
17	8364813	INDEL (A/TT)	NO	17 - no	50	0.000678686	3.16833	0.00101803	2.99224	1.23425	0.215747
18	8364831	SNP [G/A]	NO	18 - no	50	0.238046	0.623339	0.285655	0.544158	0.451579	0.0288804
