## Supplemental Table S1 for "Pleiotropic mutation in a tendril TCP gene underlies the yield-enhancing *multiple-flowering* trait in summer squash (*Cucurbita pepo*)"

### Sheet: Sup._Table_S1
Supplementary Table S1: List and description of 50 diverse C. pepo accessions (Core50 panel).
New Seq	Field Seq.	Accession name	Accession name	Sub-species	Cultivar-group	Abbreviation	Growth habit
1	1	Jersey Golden Acorn	JERSEY GOLDEN ACORN	ovifera	Acorn	O-AC-JGA	Bush
2	35	Mammoth Table Queen	MAMMOTH TABLE QUEEN	ovifera	Acorn	O-AC-MTQ	Vine
3	34	Sweet Dumpling	SWEET DUMPLING	ovifera	Acorn	O-AC-SWD	Vine
4	2	Table King	TABLE KING	ovifera	Acorn	O-AC-TKI	Bush
6	36	Table Queen	TABLE QUEEN	ovifera	Acorn	O-AC-TQE	Vine
7	5	Early Crookneck	EARLY CROOKNECK	ovifera	Crookneck	O-CN-EAC	Bush
8	4	Rugosa Friulana	RUGOSA FRIULANA	ovifera	Crookneck	O-CN-RFR	Bush
9	3	Supersett (inbred 1)	SUPERSETT	ovifera	Crookneck	O-CN-SET	Bush
10	33	Supersett (inbred 2)	SUPERSETT (2nd plot)	ovifera	Crookneck	O-CN-SET	Bush
11	6	Yellow Summer Crookneck	YELLOW SUMMER CROOKNECK	ovifera	Crookneck	O-CN-YSC	Bush
12	7	Early Prolific Straightneck	EARLY PROLIFIC STRAIGHTNECK	ovifera	Straightneck	O-SN-EPS	Bush
13	8	Straightneck Early Yellow	STRAIGHTNECK EARLY YELLOW	ovifera	Straightneck	O-SN-SNE	Bush
14	9	Belye	BELYE	ovifera	Scallop	O-SC-BEY	Bush
15	10	Benning’s Green Tint	BENNING'S GREEN TINT	ovifera	Scallop	O-SC-BGT	Bush
16	11	Golden Bush Scallop	GOLDEN BUSH SCALLOP	ovifera	Scallop	O-SC-GBS	Bush
17	12	Ovari Feher	OVARI FEHER	ovifera	Scallop	O-SC-OVF	Bush
18	13	Peter Pan (inbred)	PETER PAN (INBRED)	ovifera	Scallop	O-SC-PPN	Bush
19	14	White Bush Scallop	WHITE BUSH SCALLOP	ovifera	Scallop	O-SC-WBS	Bush
20	15	Yellow Bush Scallop	YELLOW BUSH SCALLOP	ovifera	Scallop	O-SC-YBS	Bush
21	37	Bicolor Pear	STRIPED PEAR (BICOLOR)	ovifera	(Pear gourd)	O-GO-SPR	Vine
22	38	Wild Arkansas	WILD ARKANSAS	ovifera	(Wild gourd)	O-GO-WAR	Vine
23	39	Wild Texas	WILD TEXAS	ovifera	(Wild gourd)	O-GO-WTX	Vine
24	40	Wild Mexico 2	WILD MEXICO 2	fraterna	(Wild gourd)	F-GF-WMX2	Vine
25	41	Miniature Ball	MINIATURE BALL	[unnamed]	(Unclassified gourd)	U-GU-MNB	Vine
	42	Orange	ORANGE	pepo	(Orange gourd)	P-GP-ORA	Vine
26	43	Orange Warted	ORANGE WARTED	pepo	(Warted gourd)	P-GP-OWA	Vine
27	50	Indian Cocozelle	INDIAN COCOZELLE	pepo	Cocozelle	P-CO-INN	Vine
28	18	Lungo Bianco di Sicilia	LUNGO BIANCO DI SICILIA	pepo	Cocozelle	P-CO-LBS	Bush
29	19	Romanesco	ROMANESCO	pepo	Cocozelle	P-CO-ROM	Bush
30	20	San Pasquale	SAN PASQUALE	pepo	Cocozelle	P-CO-SPQ	Bush
31	21	Striato d’Italia	STRIATO D'ITALIA	pepo	Cocozelle	P-CO-STI	Bush
32	22	Striato Pugliese	STRIATO PUGLIESE	pepo	Cocozelle	P-CO-STP	Bush
33	44	Citrouille de Touraine	CITROUILLE DE TOURAINE	pepo	Pumpkin	P-PU-CIR	Vine
34	45	Connecticut Field	CONNECTICUT FIELD	pepo	Pumpkin	P-PU-CTF	Vine
35	16	IPK 1575	IPK 1575	pepo	Pumpkin	P-PU-IPK1575	Bush
36	46	Jack O’Lantern	JACK O'LANTERN	pepo	Pumpkin	P-PU-JOL	Vine
37	47	Mogango sul Mineiro	MOGANGO SUL MINEIRO	pepo	Pumpkin	P-PU-MOG	Vine
38	48	PI 311103 Guicoy	PI 311103 GUICOY	pepo	Pumpkin	P-PU-PI311103	Vine
39	17	Ronde de Nice	RONDE DE NICE	pepo	Pumpkin	P-PU-RON	Bush
40	49	Ukrainska Nogoplodna	UKRAINSKA NOGOPLODNA	pepo	Pumpkin	P-PU-UNO	Vine
41	25	Beirut	BEIRUT	pepo	Vegetable Marrow	P-VM-BEI	Bush
42	27	Bush Vegetable Spaghetti	85a-30-45-17	pepo	Vegetable Marrow	P-VM-85a	Bush
43	23	Kompokolokitho	KOMPOKOLOKITHO	pepo	Vegetable Marrow	P-??-KOM	Bush
44	26	Vegetable Marrow	VEGETABLE MARROW	pepo	Vegetable Marrow	P-VM-VGM	Bush
45	51	Vegetable Spaghetti	VEGETABLE SPAGHETTI	pepo	Vegetable Marrow	P-VM-VSP	Vine
46	28	Black Zucchini	BLACK ZUCCHINI	pepo	Zucchini	P-ZU-BZU	Bush
47	29	Nero di Milano	NERO DI MILANO	pepo	Zucchini	P-ZU-NER	Bush
48	30	Precocious Fordhook Zucchini	PRECOCIOUS FORDHOOK ZUCCHINI	pepo	Zucchini	P-ZU-PFZ	Bush
49	32	Spineless Zucchini	SPINELESS ZUCCHINI	pepo	Zucchini	P-ZU-SPZ	Bush
50	31	True French	TRUE FRENCH	pepo	Zucchini	P-ZU-TRF	Bush
