## Supplemental Table S2 for "Pleiotropic mutation in a tendril TCP gene underlies the yield-enhancing *multiple-flowering* trait in summer squash (*Cucurbita pepo*)"

### Sheet: Sup._Table_S2
Sup. Table S2: Primers of InDel markers used for fine mapping of Cpmf gene on chromosome 13.
Marker Name	primer F	Position Primer F	primer R	Position Primer R	polymorphism type	Position of polymorphism	Amplicon size in SET	Amplicon size in TRF
MF 1	CTTCACATCTGCCCATTGTTC	6634240	AAGACCAAGGCAAGAACACC	6634320	INDEL 34 bp	6634287	67	101
MF 2	TCGTCAGGAGGGAAGAAAC	8975550	AGGGGCTTCTCAGCGATTG	8975640	INDEL 18 bp	8975550	111	93
MF 3	ACAAGCCGTAAGGATAGAGG	6978230	AGAACCAACAAAATAGATCACC	6978350	INDEL 25 bp	6978300	153	129
MF 4	CACATTCCTCCATAAAGTTC	7290100	ATTTCAATTTCTCTCTTCTAC	7290000	INDEL 37 bp	7290080	80	117
MF 5	TTAATTGCTATTTGAAGTATTGAG	8513100	TCGTTCTAAATTACTTGCTATG	8513240	INDEL 31 bp	8513180	127	158
MF 6	ATTTTCTCATTTATTTTACCAAC	8498680	GCCATTGCCCCAAATTTCTT	8498780	INDEL 19 bp	8498720	101	120
MF 7	GACACACAAAATCAAGAATCAA	8004200	AAGGCCCATGGAGTGACC	8004360	INDEL 100 bp	8004280	70	170
MF 8	CTAGCAAGAGGAGATGTCAC	8027450	AGTTTGATTTTTGGGACTTACC	8027560	INDEL 40 bp	8027500	86	126
MF9	AGATACACATTTTCAGTTTCAC	8729400	CAAAGCTGCCCTAAAAACGG	8729470	INDEL 17 bp	8729434	107	90
MF 10	CCTTTGTGACACATTATTTAAG	8212690	CATGTCTTGTTCGTTGTTCC	8212840	INDEL 28 bp	8212810	141	169
MF 11	GTATGTATGTAATTAGCATTGTG	8300420	AATCTGATGATGGCAACTTGC	8300500	INDEL 20 bp	8300450	119	99
MF12	GCGTTTTAAAACTTTGAGGGG	8317880	CAAATGAGATCATCAACATACC	8318090	INDEL 96 bp	8318000	125	221
MF13	CATAATTGGTGCTTATATTCAAC	8599210	CTTCAACTTTGCCATCCCC	8599310	INDEL 45 bp	8599240	120	94
MF14	CTTGCTCGTTATGCTGATTC	8611200	ATGCTCAATCCACCATAAGG	8611340	INDEL 26 bp	8611260	104	149
MF15	TCCATACAGTAGTGCTAAGG	8616735	CTGCTTTATGATTGAATCTATG	8616840	INDEL 16 bp	8616770	105	121
MF16	TCAAGCCTGCAAGATGTAGC	8152210	GCATTCCACACCCTTATAAAG	8152620	INDEL 230 bp	8152400	200	432
MF17	TTCTGAAGATTTATGTTTTGCC	8172960	TCTGTTCTAAAAGCCATTCTC	8173130	INDEL 53 bp	8173030	138	191
MF18	TCACAATAGAAGTCATTTAATAC	8413060	CCATTTTGGTCTCTTGCTTTC	8413235	INDEL 65 bp	8413150	130	195
MF19	CCATTTTGGTCCCTATTTACA	8413020	CCATTTTGGTCTCTTGCTTTC	8413235	INDEL 35 bp	8413150	170	235
MF20	GCACTGTGTATGGACTTCTC	8344950	GATTCTCAATGATTAAAAACATG	8345080	INDEL 65 bp	8345030	110	144
MF21	GTTTCATTAAAAGTAGTCTAAGG	8361040	TTGACCTTACTGGCACACG	8361230	INDEL 21 bp	8361200	176	201
MF22	TATGTGCGCAGACCTATTTTC	8385240	ATGTTCTTCGTAGTTCTGTTC	8385380	INDEL 25 bp	8385330	142	163
MF23	GTTCCCAGCCATCATTTTCC	8333620	TCAGCACATTCACGTCCAAC	8333690	INDEL 12 bp	8333644	112	90
MF24	CATGGAAGCTTACTACACAG	8373100	CTGTTGTTAGATTCTTAAGATG	8373210	INDEL 18 bp	8373139	109	127
MF25	GTGTTATTACCAGGATGGATC	8325630	CTGAACTGTACTTCGAGTCG	8325710	INDEL 22 bp	8325660	84	106
MF26	CTAGCAGTCTCACAGGGAG	8367570	TGTTCTCCTCCCCAACCAG	8367840	INDEL 115 bp	8367700	170	285
MF27	TATGATTAATGGAAAGTTGATTTG	8370040	GTTCGAGGTTAATCTTGAATC	8370130	INDEL 22 bp	8370100	89	111
MF28	GGCATCACAAAATTAAAATGTAG	8327100	CATAGCCCCAACCCAACC	8327180	INDEL 11 bp	8327165	88	97
MF29	ACAAACCCACCGCTACTAG	8363110	GTATCAGAGCCAGTCACTG	8363280	INDEL 10 bp	8363191	198	188
Primers within the gene Cp4.1LG13g07780
primer name (F)	sequencce	Position	primer name ®	sequencce	Position	polymorphism type	location	amplicon in SET	amplicon in TRF	Comment
07780 start	CACATTACAAACCTAAAGACC	8363790	07780 end	GGATATGAAACTGTTAATGATC	8364950			1180	1180
07780 F1	GCCCAAATCCTCAAACAAAAC	8364370						592	592	with 07780 end
			07780 R1	TCTTTCCCTAGCTCTTGCTC	8364440			676	676	with 07780 start
07780 F2	ACACAACCTTCACATTACAAAC	8363780	07781 R2	AGGGCCGATGAAGACGATG	8363980	SNP	8363856	134+88	221	cut with EciI
07780 F3	AGAGCAAGAGCTAGGGAAAG	8364440	07780 R3	AGATGTGATCATAGGAGAAGG	8364650	INDEL C	8364572	140+82	222	cut with KpnI
07780 F5	AACACTACTTCCCTTCATCC	8363880	07780 R5	CATGGCTTTGCACAAACTTG	8364900		1020	1020		for cDNA sequence
			07780 R6	ATTGGCGATTCTTGCTCATG	8364475		650	650		for cDNA sequence with 07780 start
07780 F7	TTGAGAGACAGGCGAGTGAG	8364180	07780 R7	TGTAAGGAGCCAATCTAGGG	8364270			111	111	for qRT-PCR
