## Supplemental Table S3 for "Pleiotropic mutation in a tendril TCP gene underlies the yield-enhancing *multiple-flowering* trait in summer squash (*Cucurbita pepo*)"

### Sheet: Sup._TableS3_Zuccini
Supplementary Table S3: Validation of BSA-Seq results: Chr13 InDel Markers on BC6F2 tail segregants in the Zucchini and Cocozelle Groups.
POP	plant	Sample Name	primer MF F1+R1 6,634,240	primer MF F4+R4 7,290,100	primer MF F7+R7 8,004,200	primer MF F16+R16 8,152,500	primer MF F17+R17 8,173,100	primer MF F10+R10 8,212,750	primer MF F12+R12 8,318,000	Flowering phenotype	primer MF F6+R6 8,498,680 peak	primer MF F5+R5 8,513,200	primer MF F9+R9 8,729,470	primer MF F2+R2 8,975,550	Informative Recombinants	inQuestion
Zucchini 1777 BC6 F2	201	201	H	m						Multi		m		m	*
Zucchini 1777 BC6 F2	202	202	H	H						Single		S/H		H
Zucchini 1777 BC6 F2	203	203	H	H						Single		S/H		H
Zucchini 1777 BC6 F2	204	204	m	H						Single		S/H		H	*
Zucchini 1777 BC6 F2	205	205	m	m	H					Single	H	S/H		H	**
Zucchini 1777 BC6 F2	206	206	S	S	S					Single	H	S/H		H
Zucchini 1777 BC6 F2	207	207	m	m						Multi		m		m
Zucchini 1777 BC6 F2	208	208	m	m						Multi		m		m
Zucchini 1777 BC6 F2	209	209	H	H						Single		S/H		H
Zucchini 1777 BC6 F2	210	210	m	H						Single		S/H		H	*
Zucchini 1777 BC6 F2	211	211	m	m	H					Single	H	S/H		H	**
Zucchini 1777 BC6 F2	213	213	S	S						Single		S		S
Zucchini 1777 BC6 F2	214	214	H	H						Single		S/H		H
Zucchini 1777 BC6 F2	215	215	H	H						Single		S/H		H
Zucchini 1777 BC6 F2	216	216	H	H						Single		S/H		H
Zucchini 1777 BC6 F2	217	217	H	H						Single		S/H		H
Zucchini 1777 BC6 F2	218	218	m	m						Multi		m		m
Zucchini 1777 BC6 F2	219	219	H	H	m					Multi	m	m		m	**
Zucchini 1777 BC6 F2	220	220	S	S						Single	H	S/H		H
Zucchini 1777 BC6 F2	221	221	H	H						Single		S/H		H
Zucchini 1777 BC6 F2	224	224	m	m						Multi		m		m
Zucchini 1777 BC6 F2	226	226	H	m						Multi		m		m	*
Zucchini 1777 BC6 F2	230	230	H	H	m					Multi	m	m		m	**
Zucchini 1777 BC6 F2	238	238	m	m						Multi		m		m
Zucchini 1777 BC6 F2	247	247	m	m						Multi		m		m
Zucchini 1777 BC6 F2	252	252	S	S	H	m	m	m	m	Multi	m	m		m	***
Zucchini 1777 BC6 F2	253	253	m	m						Multi		m		m
Zucchini 1777 BC6 F2	254	254	m	m						Multi		m		m
Zucchini 1777 BC6 F2	259	259	m	m						Multi		m		m
Zucchini 1777 BC6 F2	261	261	H	H	m					Multi	m	m		m	**
Zucchini 1777 BC6 F2	263	263	m	m						Multi		m		m
Zucchini 1777 BC6 F2	270	270	m	m						Multi		m		m
Zucchini 1777 BC6 F2	272	272	H	H	m					Multi	m	m		m	**
Zucchini 1777 BC6 F2	296	296	m	m						Multi		m		m
Zucchini 1777 BC6 F2	300	300	m	m						Multi		m		m
Zucchini 1777 BC6 F2	305	305	m	m						Multi	m	m	m	H	**
Zucchini 1777 BC6 F2	307	307	m	m						Multi		m		m
Zucchini 1777 BC6 F2	315	315	S	H	H	H	m	m	m	Multi	m	m		m	***

### Sheet: Sup._TableS3_Cocozelle
Supplementary Table S3: Validation of BSA-Seq results: Chr13 InDel Markers on BC6F2 tail segregants in the Zucchini and Cocozelle Groups.
POP	plant	Sample Name	primer MF F4+R4 7,290,100	primer MF F7+R7 8,004,200	primer MF F17+R17 8,173,100	primer MF F12+R12 8,318,000	Selection phenotype	primer MF F5+R5 8,498,680 peak	primer MF F5+R5 8,513,200	primer MF F13+R13 8,599,300	primer MF F9+R9 8,729,470	primer MF F2+R2 8,975,550
Cocozelle 1951 BC6 F2	1	1	S	S	H	H	Single	H	S/H	H	S	S
Cocozelle 1951 BC6 F2	2	2	S	S	m	m	Multiple	m	m	m	S	S
Cocozelle 1951 BC6 F2	3	3	S	S	m	m	Multiple	m	m	m	S	S
Cocozelle 1951 BC6 F2	4	4	S	S	m	m	Multiple	m	m	m	S	S
Cocozelle 1951 BC6 F2	6	6	S	S	S	S	Single	S	S	S	S	S
Cocozelle 1951 BC6 F2	7	7	S	S	S	S	Single	S	S	S	S	S
Cocozelle 1951 BC6 F2	9	9	S	S	m	m	Multiple	m	m	m	S	S
Cocozelle 1951 BC6 F2	10	10	S	S	H	H	Single	H	S/H	H	S	S
Cocozelle 1951 BC6 F2	11	11	S	S	H	S	Single	S	S	S	S	S
Cocozelle 1951 BC6 F2	12	12	S	S	H	H	Single	H	S/H	H	S	S
Cocozelle 1951 BC6 F2	13	13	S	S	H	H	Single	H	S/H	H	S	S
Cocozelle 1951 BC6 F2	14	14	S	S	S	S	Single	S	S	S	S	S
Cocozelle 1951 BC6 F2	15	15	S	S	H	H	Single	H	S/H	H	S	S
Cocozelle 1951 BC6 F2	16	16	S	S	H	H	Single	H	S/H	H	S	S
Cocozelle 1951 BC6 F2	17	17	S	S	S	S	Single	S	S	S	S	S
Cocozelle 1951 BC6 F2	18	18	S	S	m	m	Multiple	m	m	m	S	S
Cocozelle 1951 BC6 F2	19	19	S	S	m	m	Multiple	m	m	m	S	S
Cocozelle 1951 BC6 F2	21	21	S	S	m	m	Multiple	m	m	m	S	S
Cocozelle 1951 BC6 F2	24	24	S	S	m	m	Multiple	m	m	m	S	S
Cocozelle 1951 BC6 F2	25	25	S	S	S	S	Single	S	S	S	S	S
Cocozelle 1951 BC6 F2	26	26	S	S	m	m	Multiple	m	m	m	S	S
Cocozelle 1951 BC6 F2	27	27	S	S	S	S	Single	S	S	S	S	S
Cocozelle 1951 BC6 F2	28	28	S	S	H	H	Single	H	S/H	H	S	S
Cocozelle 1951 BC6 F2	29	29	S	S	m	m	Multiple	m	m	m	S	S
Cocozelle 1951 BC6 F2	31	31	S	S	H	H	Single	H	S/H	H	S	S
Cocozelle 1951 BC6 F2	38	38	S	S	m	m	Multiple	m	m	m	S	S
Cocozelle 1951 BC6 F2	43	43	S	S	m	m	Multiple	m	m	m	S	S
Cocozelle 1951 BC6 F2	49	49	S	S	m	m	Multiple	m	m	m	S	S
Cocozelle 1951 BC6 F2	63	63	S	S	H	m	Multiple	m	m	m	S	S
Cocozelle 1951 BC6 F2	64	64	S	S	m	m	Multiple	m	m	m	S	S
Cocozelle 1951 BC6 F2	66	66	S	S	m	m	Multiple	m	m	m	S	S
Cocozelle 1951 BC6 F2	70	70	S	S	m	m	Multiple	m	m	m	S	S
Cocozelle 1951 BC6 F2	72	72	S	S	m	m	Multiple	m	m	m	S	S
Cocozelle 1951 BC6 F2	76	76	S	S	m	m	Multiple	m	m	m	S	S
Cocozelle 1951 BC6 F2	78	78	S	S	m	m	Multiple	m	m	m	S	S
Cocozelle 1951 BC6 F2	81	81	S	S	m	m	Multiple	m	m	m	S	S
Cocozelle 1951 BC6 F2	83	83	S	S	m	m	Multiple	m	m	m	S	S
Cocozelle 1951 BC6 F2	93	93	S	S	m	m	Multiple	m	m	m	S	S
Cocozelle 1951 BC6 F2	99	99	S	S	m	m	Multiple	m	m	m	S	S
Cocozelle 1951 BC6 F2	104	104	S	S	m	m	Multiple	m	m	m	S	S
Cocozelle 1951 BC6 F2	107	107	S	S	m	m	Multiple	m	m	m	S	S
Cocozelle 1951 BC6 F2	110	110	S	S	m	m	Multiple	m	m	m	S	S
Cocozelle 1951 BC6 F2	111	111	S	S	m	m	Multiple	m	m	m	S	S
Cocozelle 1951 BC6 F2	114	114	S	S	m	m	Multiple	m	m	m	S	S
Cocozelle 1951 BC6 F2	115	115	S	S	m	m	Multiple	m	m	m	S	S
Cocozelle 1951 BC6 F2	119	119	S	S	m	m	Multiple	m	m	m	S	S
