## Supplemental Table S4 for "Pleiotropic mutation in a tendril TCP gene underlies the yield-enhancing *multiple-flowering* trait in summer squash (*Cucurbita pepo*)"

### Sheet: Sup._Table_S4
Supplumentary Table S4: List and description of 18 polymorphic sites in the Cpmf gene.
Site#	exon/intron	Genomic Position chr 13	Polymorphism type	Polymorphism effect
1	EXON 1	8363856	SNP [A/G]	(AA) His-Arg
2	EXON 1	8363869	SNP [T/A]	No
3	EXON 1	8364032	insertion (AAG)	Additional 1-4 Lys
4	EXON 1	8364098	SNP [C/T]	(AA) Ser - Pro
5	EXON 1	8364142	SNP [A/G]	No
6	EXON 1	8364337	SNP [C/T]	No
7	EXON 1	8364433	SNP [T/A]	No
8	EXON 1	8364497	insertion (CCGCCA)	Additional 2-4 Proline
9	EXON 1	8364514	SNP [T/A]	No
10	EXON 1	8364572	insertion (C)	Frame shift
11	EXON 1	8364681	SNP [A/C]	(AA) ASN-THR
12	INTRON	8364790	deletion (TT)	No
13	INTRON	8364796	SNP [A/T]	No
14	INTRON	8364799	SNP [T/A]	No
15	INTRON	8364805	SNP [T/A]	No
16	INTRON	8364780-815	deletion (15 bp)	No
17	INTRON	8364813	INDEL (A/TT)	No
18	INTRON	8364831	SNP [G/A]	No
