## Supplemental Table S6 for "Pleiotropic mutation in a tendril TCP gene underlies the yield-enhancing *multiple-flowering* trait in summer squash (*Cucurbita pepo*)"

### Sheet: Sup._Table_S6
Supplementary Table S6: List and description of 27 auxin-related Differentially Expressed Genes (DEGs) between single- and multiple-flowering near-isogenic lines in the Zucchini BC6F2 in the shoot at leaf axil (SLA).
Gene ID	Annotation	ZS_SLA	ZT_SLA	baseMean	log2FoldChange(ZS_SLA/ZT_SLA)	pvalue	padj	Zucchini MF SLA rep#1	Zucchini MF SLA rep#2	Zucchini MF SLA rep#3	Zucchini SF SLA rep#1	Zucchini SF SLA rep#2	Zucchini SF SLA rep#3
Cp4.1LG20g01520	Auxin efflux carrier	252.43	539.614	396.022	-1.09504	0.000451066	0.00954279	296.086	209.61	209.181	835.159	484.112	610.802
Cp4.1LG04g13660	Auxin efflux carrier	70.4682	170.131	120.3	-1.27148	0.00262114	0.0347302	70.544	48.909	77.666	292.197	121.028	188.793
Cp4.1LG00g02980	Auxin efflux carrier protein	2.6248	89.9625	46.2936	-5.1177	0.000157823	0.00433405	1.987	3.993	1.036	235.502	13.084	53.306
Cp4.1LG13g03780	Auxin efflux carrier protein	255.946	719.263	487.604	-1.48708	0.0002505	0.00619182	470.956	149.721	153.261	918.021	525.545	1157.19
Cp4.1LG15g06970	Auxin induced-like protein	117.7	325.145	221.423	-1.46268	8.19519e-05	0.00255638	167.915	62.883	112.875	254.037	339.097	615.244
Cp4.1LG19g02880	Auxin influx transporter	352.491	1118.55	735.519	-1.66331	1.42308e-06	0.000103262	614.031	237.558	202.968	911.479	1434.89	1816.86
Cp4.1LG11g12020	Auxin response factor	192.686	444.396	318.541	-1.20364	0.000107059	0.0031589	264.292	135.747	157.404	360.885	500.467	789.6
Cp4.1LG05g08160	Auxin response factor	212.1	515.391	363.746	-1.27762	0.000755138	0.0141073	358.681	138.742	134.622	392.503	539.72	985.056
Cp4.1LG16g05330	Auxin response factor	28.3066	89.1047	58.7056	-1.64506	0.00157336	0.0240983	44.711	22.957	15.533	59.966	71.963	199.899
Cp4.1LG07g10790	Auxin response factor	166.532	424.318	295.425	-1.34882	0.00217709	0.0304956	221.568	168.686	85.951	283.474	365.265	932.86
Cp4.1LG07g07700	Auxin response factor	82.2916	167.544	124.918	-1.02758	0.00275688	0.0360484	93.396	83.844	53.849	148.279	185.358	286.521
Cp4.1LG12g10770	Auxin-induced in root cultures protein 12	263.686	593.259	428.472	-1.17239	0.000134324	0.00377246	207.658	217.595	295.132	787.187	646.573	716.304
Cp4.1LG10g05040	Auxin-repressed protein	4968.93	2444.19	3706.56	1.02348	0.000591216	0.0117183	5938.61	4472.68	3663.78	1841.49	2862.15	4406.65
Cp4.1LG18g04550	Auxin-responsive protein	163.201	754.035	458.618	-2.20782	1.63756e-13	1.31839e-10	193.748	155.71	111.839	843.882	704.361	1206.06
Cp4.1LG12g11380	Auxin-responsive protein	589.954	2150.58	1370.27	-1.86617	1.86948e-07	1.98788e-05	698.485	667.757	293.061	1990.86	2189.41	3755.87
Cp4.1LG01g13870	Auxin-responsive protein	30.7245	140.469	85.5968	-2.20009	1.46015e-05	0.000685744	27.82	25.952	31.067	78.501	117.757	329.833
Cp4.1LG02g14700	Auxin-responsive protein	41.2587	159.987	100.623	-1.94666	2.11654e-05	0.000922276	64.583	27.948	28.995	109.029	141.745	345.38
Cp4.1LG12g11390	Auxin-responsive protein	862.565	2606.71	1734.64	-1.5959	5.35983e-05	0.00188005	862.425	900.324	627.544	1620.16	2504.52	5624.93
Cp4.1LG04g09850	Auxin-responsive protein	64.7764	195.275	130.026	-1.58838	0.00065894	0.0127963	91.409	73.863	20.711	273.662	160.28	268.753
Cp4.1LG07g07370	Auxin-responsive protein	73.9202	32.941	53.4306	1.17632	0.0014221	0.0226185	103.332	54.898	55.92	42.521	35.981	41.09
Cp4.1LG17g06040	Auxin-responsive protein	1779.89	9293.94	5536.91	-2.38459	0.00251638	0.033712	1437.71	2196.91	1183.63	4477.81	6045.95	24325.4
Cp4.1LG04g00480	Dormancy/auxin associated protein	1023.8	141.069	582.435	2.85878	4.08358e-11	1.60561e-08	1131.68	775.556	979.631	91.584	97.04	336.496
Cp4.1LG07g08750	Dormancy/auxin associated protein	4759.25	1689.86	3224.55	1.49361	2.40449e-06	0.00015696	4880.45	5034.63	3300.3	1633.25	3142.37	1515.9
Cp4.1LG03g14860	SAUR-like auxin-responsive protein family	310.369	981.506	645.938	-1.65998	1.49092e-14	1.48276e-11	380.54	251.532	251.639	1134.99	1137.23	1317.11
Cp4.1LG16g02890	SAUR-like auxin-responsive protein family	28.9148	97.1657	63.0403	-1.75132	2.58274e-07	2.53874e-05	32.788	23.955	24.853	100.306	139.564	118.829
Cp4.1LG04g05110	SAUR-like auxin-responsive protein family	2.22463	36.3024	19.2635	-4.06657	6.86469e-06	0.000371992	1.987	3.993	0	17.445	35.981	83.291
Cp4.1LG02g08030	SAUR-like auxin-responsive protein family	30.7949	70.3969	50.5959	-1.19395	0.00363615	0.0434155	36.762	19.963	31.067	50.153	100.312	113.276
