## Supplemental Table S7 for "Pleiotropic mutation in a tendril TCP gene underlies the yield-enhancing *multiple-flowering* trait in summer squash (*Cucurbita pepo*)"

### Sheet: Sup._Table_S7
Supplementary Table S7: List of 20 InDel markers and primers across 20 C.pepo chromosomes.								Amplicon size
chr	primer F	sequence	Position	primer R	sequence	Position	TRF	SET	JOL	85a	locus	length	type
1	MF-LG1 F1	GAAATGGAGCATGAATGAGG	10436684	MF-LG1 R1	TCTCGACTCAAATTGCCATG	10436825	142	114	114	142	Cp4.1LG01:10,436,749-10,436,788	28	Deletion
2	MF-LG2 F2	CACGCAGCCTTGTGTCATC	9017010	MF-LG2 R2	TAGATCCTTTGTGATTCTGAC	9017148	139	158	158	158	Cp4.1LG02:9,017,009-9,017,147	19	Insertion
3	MF-LG3 F3	TATTGCAATGGTCCTATCTAC	5363779	MF-LG3 R3	TACGACAGCTTTTTGACTTTG	5363931	153	115	153	115	Cp4.1LG03:5,363,777-5,363,932	38	Deletion
4	MF-LG4 F4	GTTTCATAGATGATGGATGCC	6581066	MF-LG4 R4	CCATCACGTAGGCTTTATAC	6581212	147	120	120	120	Cp4.1LG04:6,581,065-6,581,212	27	Deletion
5	MF-LG5 F5	GGATGGTAAGAGAGAAGAGG	4862148	MF-LG5 R5	AAACATGCATAAACTCGTATCC	4862410	263	199	290	290	Cp4.1LG05:4,862,147-4,862,411	64	Deletion
6	MF-LG6 F6	TAATTCAAAACTCAACAAAAGGC	5443702	MF-LG6 R6	GCTGAGGTACTATTTGTGTTC	5443819	118	137	118	137	Cp4.1LG06:5,443,699-5,443,819	19	Insertion
7	MF-LG7 F7	AGAAATTCCTTAAGGTAAACGC	7508040	MF-LG7 R7	CTCTACTTCCAAATCCCAATG	7508190	189	121	121	121	Cp4.1LG07:7,508,022-7,508,216	68	Deletion
8	MF-LG8 F8	CTTCCTTGCCCCAAACATTC	6917109	MF-LG8 R8	AACCCGAACACTTTAATTGAG	6917285	177	112	112	177	Cp4.1LG08:6,917,107-6,917,286	65	Deletion
9	MF-LG9 F9	TCTTGTAGATTATCTCCATACC	4679334	MF-LG9 R9	CATGACCATGCAACATAACAC	4679828	495	165	495	165	Cp4.1LG09:4,679,332-4,679,831	330	Deletion
10	MF-LG10 F10	TAAGAAGTCATGAAACAAAATGG	4853289	MF-LG10 R10	AAAACATAGGAGGAAGAGATG	4853492	204	152	152	152	Cp4.1LG10:4,853,287-4,853,493	52	Deletion
11	MF-LG11 F11	TCACTGAAATGTCATGAGCC	4524434	MF-LG11 R11	GTCACATCCGATTGGAGAAG	4524573	118	140	118	118	Cp4.1LG11:4,524,434-4,524,573	22	Deletion
12	MF-LG12 F12	ACAAAGGTAACTAAGACGAAG	6568247	MF-LG12 R12	GACCAAAGAGGAAGGAGTC	6569158	292	912	292	292	Cp4.1LG12:6,568,243-6,569,162	620	Deletion
13	07780 F3	AGAGCAAGAGCTAGGGAAAG	8364440	07780 R3	AGATGTGATCATAGGAGAAGG	8364650	222	223	222	222	Cp4.1LG13:8,364,433-8,364,654	1	Insertion
14	MF-LG14 F14	GAAATCATTCATGAAATACGTC	3882988	MF-LG14 R14	TTGCATCTCTGGATCCATTTG	3883778	791	316	791	791	Cp4.1LG14:3,882,985-3,883,780	475	Deletion
15	MF-LG15 F15	TGAACTCAATAAGCTCTTAATG	5170512	MF-LG15 R15	TACGACCGTGCACCAGAC	5171020	168	505	505	505	Cp4.1LG15:5,170,511-5,171,015	337	Deletion
16	MF-LG16 F16	GTTTGAAACAACGTGATTAATC	4950400	MF-LG16 R16	ATTGACCCAATTGAAAAAACCC	4950557	158	99	132	132	Cp4.1LG16:4,950,399-4,950,558	59/26	Deletion
17	MF-LG17 F17-2	GCTTTCTTTTCAGAACTTGAG	4075820	MF-LG17 R17-2	GTTTATCCCTTGCATTCTTTC	4075960	158	131	131	158	Cp4.1LG17:4,075,808-4,075,964	27	Deletion
18	MF-LG18 F18	CGGAGAATGAGGGAGAAAG	4275026	MF-LG18 R18	TGGATGTTGCTTTGACTATAAC	4275613	588	302	302	302	Cp4.1LG18:4,275,023-4,275,613	286	Deletion
19	MF-LG19 F19	CTTGAACAATATGAGGTTTGC	4532808	MF-LG19 R19	CGAAAACATATTACACTCAAATC	4532931	124	96	96	96	Cp4.1LG19:4,532,808-4,532,931	28	Deletion
20	MF-LG20 F20	CCATTAGTGTTACATGAACTTC	3906119	MF-LG20 R20	GAAGTGAGTTACCATAAGTCG	3906264	146	120	120	120	Cp4.1LG20:3,906,118-3,906,264	26	Deletion
