## Supplemental Table S8 for "Pleiotropic mutation in a tendril TCP gene underlies the yield-enhancing *multiple-flowering* trait in summer squash (*Cucurbita pepo*)"

### Sheet: Sup._Table_S8
Supplementary Table S8: Genotypic data of 24 genome-wide markers across 50 diverse C. pepo accessions (Core50 panel).
Extraction Serial#	Sequence	field 2024 sequence	Accession name	sorting ssp	Sub-species	Cultivar-group	Abbreviation	Growth habit	LG1 10,436,760	LG2 9,017,075	LG3 5,363,830	LG4 6,581,120	LG5 4,862,220	LG6 5,443,745	LG7 7,508,120	LG8 6,917,180	LG9 4,679,500	LG10 4,853,400	LG11 4,524,500	LG12 6,568,300	LG13 6,634,240	LG13 SNP#5 8,364,142	LG13 insertion C 8,364,572	LG13 8,975,550	LG14 3,883,130	LG15 5,170,645	LG16 4,950,480	LG17 4,649,053	LG17-2 4,075,860	LG18 4,275,130	LG19 4,532,850	LG20 3,906,170
10	29	19	Romanesco	1	pepo	Cocozelle	P-CO-ROM	Bush	b	a	b	b	c	a	a	b	a	a	a	b	a	b	b	a	b	b	b	a+c	b	a	b	a
12	27	50	Indian Cocozelle	1	pepo	Cocozelle	P-CO-INN	Vine	b	a+b	b	a+b	b	a	a	b	a+b	a+b	a+b	a	a+b	b	b	a	b	a	b	a+b	b	b	a	a+b
19	31	21	Striato d’Italia	1	pepo	Cocozelle	P-CO-STI	Bush	b	b	b	a	c	b	a	a	a	b	a+b	a	b	b	b	b	b	a	b	a	b	b	b	b
B11	28	18	Lungo Bianco di Sicilia	1	pepo	Cocozelle	P-CO-LBS	Bush	b	b	b	a+b	b	a	a+b	a+b	a+b	a+b	a+b	b	b	b	b	a	b	a	b	a	b	a+b	a+b	a+b
B12	30	20	San Pasquale	1	pepo	Cocozelle	P-CO-SPQ	Bush	b	a+b	b	a	b	a+b	a+b	a	a	b	a+b	b	b	b	b	a	b	a+b	b	a+b	b	a	a+b	b
B13	32	22	Striato Pugliese	1	pepo	Cocozelle	P-CO-STP	Bush	b	a+b	b	a	b	a+b	a	a+b	a	a+b	b	b	b	b	b	b	b	a	b	a+b	b	a	b	a+b
8	36	46	Jack O’Lantern	1	pepo	Pumpkin	P-PU-JOL	Vine	a	a	b	a	c	b	a	a	b	a	b	b	b	b	b	a	b	a	b	a	a	b	a	a
9	40	49	Ukrainska Nogoplodna	1	pepo	Pumpkin	P-PU-UNO	Vine	b	b	b	a+b	b	a	a	a	a	a	b	b	b	b	b	a	b	a+b	c	c	b	a+b	a	a
14	35	16	IPK 1575	1	pepo	Pumpkin	P-PU-IPK1575	Bush	b	b	b	a+b	b	a	a	a	a+b	a+b	a	a	b	b	b	a	b	a	b	a+b	b	a	b	a+b
18	39	17	Ronde de Nice	1	pepo	Pumpkin	P-PU-RON	Bush	b	b	b	a	b	a+b	a+b	a+b	b	a+b	a+b	a	a+b?	b	b	a	b	a+b	b+c	a+c	b	a	b	a+b?
23	37	47	Mogango sul Mineiro	1	pepo	Pumpkin	P-PU-MOG	Vine	b	b	b	b	c	a	a	a	b	a	b	b	b	b	b	a	b	a	b	c	b	a	b	b
B14	34	45	Connecticut Field	1	pepo	Pumpkin	P-PU-CTF	Vine	b	a+b	a+b	a	b	a	a	a	a	a+b	a+b	b	a+b	b	b	a	b	a	a+b+c	d	b	a+b	a+b	a
B15	38	48	PI 311103 Guicoy	1	pepo	Pumpkin	P-PU-PI311103	Vine	b	a+b	a+b	a	b+c	a+b	a+b	a	a+b	a	a+b	b	b	b	b	a	b	a+b	b+c	a+d	b	a	b	a+b
B16	33	44	Citrouille de Touraine	1	pepo	Pumpkin	P-PU-CIR	Vine	b	b	a+b	a	b	a+b	a+b	a	a+b	a+b	a+b	a+b?	b	b	b	a	b	a+b	b+c	a	b	a+b	a+b	b
15	42	27	Bush Vegetable Spaghetti	1	pepo	Vegetable Marrow	P-VM-85a	Bush	b	a	a	a	c	a	a	b	a	a	b	b	b	b	b	a	b	a	c	c	b	a	a	b
20	43	23	Kompokolokitho	1	pepo	Vegetable Marrow	P-VM-KOM	Bush	b	b	b	a	b	b	a	b	a	a	a	b	b	b	b	a	b	a+b	b	a	b	b	b	b
24	45	51	Vegetable Spaghetti	1	pepo	Vegetable Marrow	P-VM-VSP	Vine	b	a	a	a	c	a	a	b	a	a	b	b	b	b	b	a	b	a	c	c	b	a	a	b
B17	41	25	Beirut	1	pepo	Vegetable Marrow	P-VM-BEI	Bush	b	b	a+b	b	c	a	a	a	b	b	b	b	b	b	b	a	a	a	b	c	b	b	a	a
B18	44	26	Vegetable Marrow	1	pepo	Vegetable Marrow	P-VM-VGM	Bush	b	b	a+b	a+b	b+c	a+b	a	a	a	a+b	b	b	b	b	b	a	b	a+b	b	a+d	b	b	a+b	a+b
2	50	31	True French	1	pepo	Zucchini	P-ZU-TRF	Bush	b	b	b	b	b	b	b	b	b	b	b	b	b	b	b	b	b	b	b	b	b	b	b	b
11	48	30	Precocious Fordhook Zucchini	1	pepo	Zucchini	P-ZU-PFZ	Bush	b	b	b	b	b	b	b	b	a	a	a	b	b	b	b	b	b	a	b	b	b	b	b	b
21	49	32	Spineless Zucchini	1	pepo	Zucchini	P-ZU-SPZ	Bush	b	b	b	a	b	b	b	b	a	a	b	b	b		b	b	b	a	b	b	b	b	b	b
B19	46	28	Black Zucchini	1	pepo	Zucchini	P-ZU-BZU	Bush	b	b	b	b	b	b	b	b	b	b	a	b	b	b	b	b	b	a	b	b	b	b	b	b
B20	47	29	Nero di Milano	1	pepo	Zucchini	P-ZU-NER	Bush	b	b	b	b	b	b	b	b	b	b	a	b	b	b	b	b	b	b	b	b	b	b	b	b
3	4	2	Table King	2	ovifera	Acorn	O-AC-TKI	Bush	a	a	a	b	a	b	a	b	a	a	a	a	a	a	b	a	a	a	a	d	a	b	a	a
4	3	34	Sweet Dumpling	2	ovifera	Acorn	O-AC-SWD	Vine	a	a	a	b	a	b	b	b	a	a	a	a	a	a	b	a	a	a	a	d	b	b	a	a
B1	6	36	Table Queen	2	ovifera	Acorn	O-AC-TQE	Vine	a	a	a	b	a	b	a	b	a	a	a	a	a	a	b	a	a	a	a	a	a	b	a	a
B2	2	35	Mammoth Table Queen	2	ovifera	Acorn	O-AC-MTQ	Vine	a	a	a	b	a	b	a	b	a	a	a	a	a	a	b	a	a	a	a	a	a	b	a	a
B3	1	1	Jersey Golden Acorn	2	ovifera	Acorn	O-AC-JGA	Bush	a	a	a	b	a	b	a	b	a	a	a	a	a	a	b	a	a	a	a	a	a	b	a	a
7	8	4	Rugosa Friulana	2	ovifera	Crookneck	O-CN-RFR	Bush	a	a	a	b	a	a	a	b	a	a	b	a	b	b	b	a	a	a	c	d	a	b	a	a
B27	9	3	Supersett (inbred # 1)	2	ovifera	Crookneck	O-CN-SET(1)	Bush	a	a	a	a	a	a	a	a	a	a	a	a	a	a	a	a	a	a	a	a	a	a	a	a
	10	33	Supersett (inbred # 2)	2	ovifera	Crookneck	O-CN-SET(2)	Bush	a	a	a	a	a	a	a	a	a	a	a	a	a	a	a	a	a	a	a	a	a	a	a	a
B4	7	5	Early Crookneck	2	ovifera	Crookneck	O-CN-EAC	Bush	a	a	a	b	a	a	a	b	a	a	a	a	a	a	a	a	a	a	c	a	a	a+b	a	a
B5	11	6	Yellow Summer Crookneck	2	ovifera	Crookneck	O-CN-YSC	Bush	a	a	a	a	a	a	a	a	a	a	a	a	a	a	a	a	a	a	a	a	a	b	a	a
5	14	9	Belye	2	ovifera	Scallop	O-SC-BEY	Bush	a	a	a	a+b	a	a	a	b	a	a	a	a	a	a	a	a	a	a	c	d	a	b	a	a
6	16	11	Golden Bush Scallop	2	ovifera	Scallop	O-SC-GBS	Bush	a	a	a	b	b	b	a	b	a	a	a	a	a	a	a	a	b	a	a	d	a	b	a	a
16	18	13	Peter Pan (inbred)	2	ovifera	Scallop	O-SC-PPN	Bush	a	a	a	b	a	b	a	b	a	a	a	a	a	a	a	a	b	a	a	c	a	b	a	a
17	17	12	Ovari Feher	2	ovifera	Scallop	O-SC-OVF	Bush	a	a	b	a	a	a	b	a+b	a	a	a+b	a	a	a	a	a	a	a	c	c	a	b	a	a
B6	15	10	Benning’s Green Tint	2	ovifera	Scallop	O-SC-BGT	Bush	a	a	a	a	b	a	a	b	a	a	a	a	a	a	a	a	b	a	c	a	a	b	a	a
B7	19	14	White Bush Scallop	2	ovifera	Scallop	O-SC-WBS	Bush	a	a	a	b	a	a	a	a+b	a	a	a+b	a	a	a	a	a	b	a	b+c	a	a	b	a	a
B8	20	15	Yellow Bush Scallop	2	ovifera	Scallop	O-SC-YBS	Bush	a	a	a	b	a	a	a	b	a	a	a	a	a	a	a	a	b	a	a	a	a	b	a	a
B10	13	8	Straightneck Early Yellow	2	ovifera	Straightneck	O-SN-SNE	Bush	a	a	a	a	a	a	a	a+b	a	a	a	a	a	a	a	a	a	a	a	d	a	a+b	a	a+b
B9	12	7	Early Prolific Straightneck	2	ovifera	Straightneck	O-SN-EPS	Bush	a	a	a	a	a	a	a	b	a	a	a	a	a	a	a	a	a	a	a	a	b	a	a	a
B21	21	37	Bicolor Pear	3	ovifera-gourd	(Pear gourd)	O-GO-SPR	Vine	b	b	a	b	a+b	a+b	a	b	a	a	a	a	a	a	b	a	b	a	c	d	a	b	a	a
B24	25	41	Miniature Ball	3	[unnamed]	(Unclassified gourd)	U-GU-MNB	Vine	b	b	a	b	a	b	a	b	a	a	a	b	a	a	b	a	a	b	c	a	a	a	a	a
B26	26	43	Orange Warted	3	pepo-gourd	(Warted gourd)	P-GP-OWA	Vine	b	b	a	a	b	b	a+b	a	b	b	b	b	b	a	b	a+b	b	a+b	b	a	a	b	a	a
22	22	38	Wild Arkansas	3	ovifera-gourd	(Wild gourd)	O-GO-WAR	Vine	a	a	a	b	a	a	a	b	a	a	a	a	a	a	b	a	b	a	a	a	a	b	a	a
B22	23	39	Wild Texas	3	ovifera-gourd	(Wild gourd)	O-GO-WTX	Vine	b	a	a	b	a+b	a	a	b	a	a	a	a	a	a	b	a	b	a	a	d	b	b	a	a
B23	24	40	Wild Mexico 2	3	fraterna	(Wild gourd)	F-GF-WMX2	Vine	b	a	a	b	b	a	a	b	a	a	a	a	a	a	b	a	b	a	a+c	d	b	b	a	a
B25		42	Orange	3	pepo-gourd		P-GP ORA	Vine	b	b	a	a	b	b	a	a+b	b	a	b	b	a	a	b	a	a	b	c	a	a	b	a+b	b
