## Supplemental Table S9 for "Pleiotropic mutation in a tendril TCP gene underlies the yield-enhancing *multiple-flowering* trait in summer squash (*Cucurbita pepo*)"

### Sheet: Sup._Table_S9
Supplementary Table S9: Genotypic data of 18 polymorphic sites in the Cpmf gene across 50 diverse C. pepo accessions (Core50 panel).
plot number 2024	Abbreviation	sorting ssp.	Subsp.	Group Abbreviation	Var Abbreviation	1 - (AA) His-Arg	2 - no	3 - additional 1-4 Lys	4 -(AA) Ser - Pro	5 - no	6 - no	7 - no	8 - additional 2/4 Proline	9 - no	10 - frame shift	11 - (AA) ASN-THR	12 - deletion (TT) - no	13 - no	14 - no	15 - no	16 - deletion (15 bp) - no	17 - no	18 - no
18	P-CO-LBS	1	Pepo	CO	LBS	A	T	wt	C	A	C	T	wt	T	wt	A	wt	A	T	T	wt	A	G
19	P-CO-ROM	1	Pepo	CO	ROM	A	T	wt	C	A	C	T	wt	T	wt	A	wt	A	T	T	wt	A	G
20	P-CO-SPQ	1	Pepo	CO	SPQ	A	T	wt	C	A	C	T	wt	T	wt	A	wt	A	T	T	wt	A	G
21	P-CO-STI	1	Pepo	CO	STI	A	T	wt	C	A	C	T	wt	T	wt	A	wt	A	T	T	wt	A	G
22	P-CO-STP	1	Pepo	CO	STP	A	T	wt	C	A	C	T	wt	T	wt	A	wt	A	T	T	wt	A	G
50	P-CO-INN	1	Pepo	CO	INN	A	T	wt	C	A	C	T	wt	T	wt	A	wt	A	T	T	wt	A	G
16	P-PU-1575	1	Pepo	PU	1575	A	T	wt	C	A	C	T	wt	T	wt	A	wt	A	T	T	wt	A	G
17	P-PU-RON	1	Pepo	PU	RON	A	T	wt	C	A	C	T	wt	T	wt	A	wt	A	T	T	wt	A	G
44	P-PU-CIR	1	Pepo	PU	CIR	A	T	wt	C	A	C	T	wt	T	wt	A	wt	A	T	T	wt	A	G
45	P-PU-CTF	1	Pepo	PU	CTF	A	T	wt	C	A	C	T	wt	T	wt	A	wt	A	T	T	wt	A	G
46	P-PU-JOL	1	Pepo	PU	JOL	A	T	wt	C	A	C	T	wt	T	wt	A	wt	A	T	T	wt	A	G
47	P-PU-MOG	1	Pepo	PU	MOG	A	T	wt	C	A	C	T	wt	T	wt	A	wt	A	T	T	wt	A	G
48	P-PU-PI311103	1	Pepo	PU	PI311103	A	T	wt	C	A	C	T	wt	T	wt	A	wt	A	T	T	wt	A	G
49	P-PU-UNO	1	Pepo	PU	UNO	A	T	wt	C	A	C	T	wt	T	wt	A	wt	A	T	T	wt	A	G
23	P-VM-KOM	1	Pepo	VM	KOM	A	T	wt	C	A	C	T	wt	T	wt	A	wt	A	T	T	wt	A	G
25	P-VM-BEI	1	Pepo	VM	BEI	A	T	wt	C	A	C	T	wt	T	wt	A	wt	A	T	T	wt	A	G
26	P-VM-VGM	1	Pepo	VM	VGM	A	T	wt	C	A	C	T	wt	T	wt	A	wt	A	T	T	wt	A	G
27	P-VM-85a	1	Pepo	VM	85a	A	T	wt	C	A	T	T	wt	T	wt	A	wt	A	T	T	wt	A	G
51	P-VM-VSP	1	Pepo	VM	VSP	A	T	wt	C	A	T	T	wt	T	wt	A	wt	A	T	T	wt	A	G
28	P-ZU-BZU	1	Pepo	ZU	BZU	A	T	wt	C	A	C	T	wt	T	wt	A	wt	A	T	T	wt	A	G
29	P-ZU-NER	1	Pepo	ZU	NER	A	T	wt	C	A	C	T	wt	T	wt	A	wt	A	T	T	wt	A	G
30	P-ZU-PFZ	1	Pepo	ZU	PFZ	A	T	wt	C	A	C	T	wt	T	wt	A	wt	A	T	T	wt	A	G
31	P-ZU-TRF	1	Pepo	ZU	TRF	A	T	wt	C	A	C	T	wt	T	wt	A	wt	A	T	T	wt	A	G
32	P-ZU-SPZ	1	Pepo	ZU	SPZ	A	T	(AAG)0/1	-	-	-	-	wt	T	wt	A	wt	A	T	T	wt	A	G
1	O-AC-JGA	2	Ovifera	AC	JGA	G	A	(AAG)1	T	G	C	T	(CCGCCA)2	T	wt	C	√	T	T	T	√	TT	A
2	O-AC-TKI	2	Ovifera	AC	TKI	G	A	(AAG)1	T	G	C	T	(CCGCCA)2	A	wt	C	√	T	-	-	√	TT	A
34	O-AC-SWD	2	Ovifera	AC	SWD	G	A	(AAG)2	T	G	C	T	(CCGCCA)2	A	wt	C	√	T	-	-	√	TT	A
35	O-AC-MTQ	2	Ovifera	AC	MTQ	G	A	(AAG)1	T	G	C	T	(CCGCCA)2	T	wt	C	√	T	T	T	√	TT	A
36	O-AC-TQE	2	Ovifera	AC	TQE	G	A	(AAG)1	T	G	C	T	(CCGCCA)2	T	wt	C	√	T	T	T	√	TT	A
3	O-CN-SET	2	Ovifera	CN	SET	G	A	(AAG)3	T	G	C	A	(CCGCCA)1	A	+C	A	√	A	A	A	wt	TT	G
4	O-CN-RFR	2	Ovifera	CN	RFR	A	T	wt	C	A	C	T	wt	T	wt	A	wt	A	T	T	wt	A	G
5	O-CN-EAC	2	Ovifera	CN	EAC	G	A	(AAG)3	T	G	C	A	(CCGCCA)1	A	+C	A	wt	A	A	A	wt	TT	G
6	O-CN-YSC	2	Ovifera	CN	YSC	G	A	(AAG)3	T	G	C	A	(CCGCCA)1	A	+C	A	wt	A	A	A	wt	TT	G
33	O-CN-SET	2	Ovifera	CN	SET	G	A	(AAG)3	T	G	C	A	(CCGCCA)1	A	+C	A	√	A	A	A	wt	TT	G
9	O-SC-BEY	2	Ovifera	SC	BEY	G	A	(AAG)3	T	G	C	A	(CCGCCA)1	A	+C	A	√	A	A	A	wt	TT	G
10	O-SC-BGT	2	Ovifera	SC	BGT	G	A	(AAG)3	T	G	C	A	(CCGCCA)1	A	+C	A	wt	A	A	A	wt	TT	G
11	O-SC-GBS	2	Ovifera	SC	GBS	G	A	(AAG)4	T	G	C	A	(CCGCCA)1	A	+C	A	√	A	A	A	wt	TT	G
12	O-SC-OVF	2	Ovifera	SC	OVF	G	A	(AAG)4	T	G	C	A	(CCGCCA)1	A	+C	A	√	A	A	A	wt	TT	G
13	O-SC-PPN	2	Ovifera	SC	PPN	G	A	(AAG)4	T	G	C	A	(CCGCCA)1	A	+C	A	√	A	A	A	wt	TT	G
14	O-SC-WBS	2	Ovifera	SC	WBS	G	A	(AAG)4	T	G	C	A	(CCGCCA)1	A	+C	A	wt	A	A	A	wt	TT	G
15	O-SC-YBS	2	Ovifera	SC	YBS	G	A	(AAG)3	T	G	C	A	(CCGCCA)1	A	+C	A	wt	A	A	A	wt	TT	G
7	O-SN-EPS	2	Ovifera	SN	EPS	G	A	(AAG)4	T	G	C	A	(CCGCCA)1	A	+C	A	√	A	A	A	wt	TT	G
8	O-SN-SNE	2	Ovifera	SN	SNE	G	A	(AAG)4	T	G	C	A	(CCGCCA)1	A	+C	A	√	A	A	A	wt	A	G
40	F-GF-WMX	3	Fraterna	GF	WMX	A	A	(AAG)3	T	G	C	T	(CCGCCA)2	A	wt	A	wt	T	T	T	wt	A	A
37	O-GO-SPR	3	Ovifera	GO	SPR	G	A	(AAG)2	T	G	C	T	(CCGCCA)2	T	wt	C	wt	T	T	T	√	A	G
38	O-GO-WAR	3	Ovifera	GO	WAR	G	A	(AAG)2	T	G	C	A	(CCGCCA)1	A	wt	A	√	A	A	A	wt	TT	G
39	O-GO-WTX	3	Ovifera	GO	WTX	G	A	(AAG)3	T	G	C	A	(CCGCCA)1	A	wt	A	√	A	A	A	wt	TT	G
42	P-GP-ORA	3	Pepo Gourd	GP	ORA	G	A	(AAG)2	T	G	C	T	(CCGCCA)2	T	wt	C	wt	T	T	T	√	A	A
43	P-GP-OWA	3	Pepo Gourd	GP	OWA	A	A	(AAG)2	T	G	C	T	(CCGCCA)2	T	wt	C	wt	T	T	T	√	A	A
41	U-GU-MNB	3	Uncertain Gourd	GU	MNB	A	A	(AAG)2	T	G	C	T	(CCGCCA)2	T	wt	C	wt	T	T	T	√	A	A
Frequency allele A						28	25	24	24	24	47	15	25	18	37	41	35	40	15	15	41	19	41
Frequency allele B						22	25	26	25	25	2	34	25	32	13	9	15	10	33	33	9	31	9
MAF						0.431373	0.490196	0.48	0.489796	0.489796	0.0408163	0.306122	0.5	0.36	0.26	0.18	0.3	0.2	0.3125	0.3125	0.18	0.38	0.18
